# KMT2C and KMT2D amplify GRHL2-driven enhancer activation

**DOI:** 10.64898/2026.03.10.710694

**Authors:** Ryan M. Boileau, Kevin X. Chen, Robert Blelloch

## Abstract

The activation of cis-regulatory enhancers is essential for cell fate specification by driving cell type-specific gene expression. Differentiation models are widely used to study enhancer biology but the asynchronous and interdependent nature of gene regulatory changes during cell state transitions can complicate mechanistic studies. To overcome these limitations, here we develop a tamoxifen-gated system for acute enhancer activation in embryonic stem cells (ESCs) based on GRHL2, a pioneer transcription factor which naturally becomes expressed as naive ESCs differentiate into the formative ESC state. Using this system, we investigate the functional relationship between GRHL2 and the histone mono-methyltransferases KMT2C and KMT2D (KMT2C/D). GRHL2 readily binds its target sites independent of KMT2C/D. However, in the absence of KMT2C/D, there are dramatic reductions in H3K4me1/2, P300 recruitment, and H3K27ac deposition at these sites as well as diminished transcriptional activation. Still, strikingly, a basal level of active enhancer mark acquisition and transcriptional activation occurs. Consistent with these findings, during the naive to formative ESC differentiation, GRHL2 enhancer remodeling and target expression is also strongly but incompletely dependent on KMT2C/D. Together, these results define a functional co-activator relationship in which KMT2C/D act as important amplifiers of GRHL2-driven enhancer activation in ESCs and establish a rapid inducible system for dissecting the kinetics and enzymatic dependencies of pioneer transcription factor mediated enhancer remodeling.
