## Supplemental Table 1 - Statistics for "KMT2C and KMT2D amplify GRHL2-driven enhancer activation"

### Sheet: Sheet2
Supplemental Table 1 - Statistics
Experiment - Fig 1d
ChIP-qPCR students paired	group1	group2	p	p.adj	p.format	method	p.adj.format
nanog_prom_E3	V6.5	ert_etoh	0.392692	0.39	0.39	Paired T-test	0.39
nanog_prom_E3	V6.5	ert_tam	0.161408	0.3	0.16	Paired T-test	0.3
nanog_prom_E3	ert_etoh	ert_tam	0.203134	0.3	0.2	Paired T-test	0.3
cdh1_2	V6.5	ert_etoh	0.0560537	0.056	0.0561	Paired T-test	0.056
cdh1_2	V6.5	ert_tam	0.00694432	0.01	0.0069	Paired T-test	0.01
cdh1_2	ert_etoh	ert_tam	0.00584168	0.01	0.0058	Paired T-test	0.01
cldn6	V6.5	ert_etoh	0.184422	0.18	0.18442	Paired T-test	0.18
cldn6	V6.5	ert_tam	0.000156105	0.00047	0.00016	Paired T-test	0.00047
cldn6	ert_etoh	ert_tam	0.000562611	0.00084	0.00056	Paired T-test	0.00084
wnt7b	V6.5	ert_etoh	0.102707	0.1	0.1027	Paired T-test	0.1
wnt7b	V6.5	ert_tam	0.00505646	0.015	0.0051	Paired T-test	0.015
wnt7b	ert_etoh	ert_tam	0.0106811	0.016	0.0107	Paired T-test	0.016
Experiment - Fig 2e
Metagene Analyses - GRHL2-ERT	group1	group2	p	p.adj	p.format	method	p.adj.format
igg	CKO-ERT	DKO-ERT	0.0640142	0.064	0.064	Wilcoxon Paired Rank Sum	0.064
ha	CKO-ERT	DKO-ERT	1.55717e-30	1.6e-30	<2e-16	Wilcoxon Paired Rank Sum	1.6e-30
k4m1	CKO-ERT	DKO-ERT	2.83919e-20	2.8e-20	<2e-16	Wilcoxon Paired Rank Sum	2.8e-20
k4m2	CKO-ERT	DKO-ERT	1.194e-31	1.2e-31	<2e-16	Wilcoxon Paired Rank Sum	1.2e-31
k27a	CKO-ERT	DKO-ERT	9.77632e-07	9.8e-07	9.8e-07	Wilcoxon Paired Rank Sum	9.8e-07
p300	CKO-ERT	DKO-ERT	3.71607e-33	3.7e-33	<2e-16	Wilcoxon Paired Rank Sum	3.7e-33
Experiment - Fig 2b
Boxplots of 8h CKO ERT Sig. Genes			p	p.adj	p.format	method	p.adj.format
1	allfold_mll3ko_tameth	allfold_dko_tameth	9.04575e-186	5.4e-185	< 2e-16	Mann-Whitney U	5.4e-185
2	allfold_mll3ko_tameth	subset1fold_mll3ko_tameth	3.70138e-56	7.4e-56	< 2e-16	Mann-Whitney U	7.4e-56
3	allfold_mll3ko_tameth	subset1fold_dko_tameth	0.000409552	0.00041	0.00041	Mann-Whitney U	0.00041
4	allfold_dko_tameth	subset1fold_mll3ko_tameth	1.90846e-63	5.7e-63	< 2e-16	Mann-Whitney U	5.7e-63
5	allfold_dko_tameth	subset1fold_dko_tameth	1.6189e-10	1.9e-10	1.6e-10	Mann-Whitney U	1.9e-10
6	subset1fold_mll3ko_tameth	subset1fold_dko_tameth	5.44725e-20	8.2e-20	< 2e-16	Mann-Whitney U	8.2e-20
Experiment - Fig 3e
TSS-Promoter Analysis	group1	group2	p	p.adj	p.format	method	p.adj.format
1	allactivefold_mll3ko_igg	allactivefold_dko_igg	8.41631e-34	5e-33	< 2e-16	Mann-Whitney U	5e-33
2	allactivefold_mll3ko_igg	subsetfold_mll3ko_igg	5.75483e-05	0.00012	5.8e-05	Mann-Whitney U	0.00012
3	allactivefold_mll3ko_igg	subsetfold_dko_igg	0.213231	0.21	0.2132	Mann-Whitney U	0.21
4	allactivefold_dko_igg	subsetfold_mll3ko_igg	9.38787e-08	2.8e-07	9.4e-08	Mann-Whitney U	2.8e-07
5	allactivefold_dko_igg	subsetfold_dko_igg	0.00788046	0.012	0.0079	Mann-Whitney U	0.012
6	subsetfold_mll3ko_igg	subsetfold_dko_igg	0.0637803	0.077	0.0638	Mann-Whitney U	0.077
7	allactivefold_mll3ko_ha	allactivefold_dko_ha	1.39212e-13	8.4e-13	1.4e-13	Mann-Whitney U	8.4e-13
8	allactivefold_mll3ko_ha	subsetfold_mll3ko_ha	8.25605e-10	1.7e-09	8.3e-10	Mann-Whitney U	1.7e-09
9	allactivefold_mll3ko_ha	subsetfold_dko_ha	6.56431e-06	7.9e-06	6.6e-06	Mann-Whitney U	7.9e-06
10	allactivefold_dko_ha	subsetfold_mll3ko_ha	3.506e-13	1.1e-12	3.5e-13	Mann-Whitney U	1.1e-12
11	allactivefold_dko_ha	subsetfold_dko_ha	2.30338e-08	3.5e-08	2.3e-08	Mann-Whitney U	3.5e-08
12	subsetfold_mll3ko_ha	subsetfold_dko_ha	0.222828	0.22	0.22	Mann-Whitney U	0.22
13	allactivefold_mll3ko_k4m1	allactivefold_dko_k4m1	6.74451e-108	4e-107	< 2e-16	Mann-Whitney U	4e-107
14	allactivefold_mll3ko_k4m1	subsetfold_mll3ko_k4m1	7.38629e-06	1.1e-05	7.4e-06	Mann-Whitney U	1.1e-05
15	allactivefold_mll3ko_k4m1	subsetfold_dko_k4m1	0.00128485	0.0015	0.0013	Mann-Whitney U	0.0015
16	allactivefold_dko_k4m1	subsetfold_mll3ko_k4m1	2.71635e-13	8.1e-13	2.7e-13	Mann-Whitney U	8.1e-13
17	allactivefold_dko_k4m1	subsetfold_dko_k4m1	0.535757	0.54	0.5358	Mann-Whitney U	0.54
18	subsetfold_mll3ko_k4m1	subsetfold_dko_k4m1	3.69336e-08	7.4e-08	3.7e-08	Mann-Whitney U	7.4e-08
19	allactivefold_mll3ko_k4m2	allactivefold_dko_k4m2	4.03319e-09	8.1e-09	4e-09	Mann-Whitney U	8.1e-09
20	allactivefold_mll3ko_k4m2	subsetfold_mll3ko_k4m2	8.50224e-13	2.6e-12	8.5e-13	Mann-Whitney U	2.6e-12
21	allactivefold_mll3ko_k4m2	subsetfold_dko_k4m2	0.110959	0.11	0.11096	Mann-Whitney U	0.11
22	allactivefold_dko_k4m2	subsetfold_mll3ko_k4m2	1.07341e-14	6.4e-14	1.1e-14	Mann-Whitney U	6.4e-14
23	allactivefold_dko_k4m2	subsetfold_dko_k4m2	0.030525	0.037	0.03053	Mann-Whitney U	0.037
24	subsetfold_mll3ko_k4m2	subsetfold_dko_k4m2	0.000271738	0.00041	0.00027	Mann-Whitney U	0.00041
25	allactivefold_mll3ko_k4m3	allactivefold_dko_k4m3	3.48018e-41	2.1e-40	< 2e-16	Mann-Whitney U	2.1e-40
26	allactivefold_mll3ko_k4m3	subsetfold_mll3ko_k4m3	1.22114e-24	2.4e-24	< 2e-16	Mann-Whitney U	2.4e-24
27	allactivefold_mll3ko_k4m3	subsetfold_dko_k4m3	0.00033004	0.00033	0.00033	Mann-Whitney U	0.00033
28	allactivefold_dko_k4m3	subsetfold_mll3ko_k4m3	2.77993e-29	8.3e-29	< 2e-16	Mann-Whitney U	8.3e-29
29	allactivefold_dko_k4m3	subsetfold_dko_k4m3	1.10491e-06	1.7e-06	1.1e-06	Mann-Whitney U	1.7e-06
30	subsetfold_mll3ko_k4m3	subsetfold_dko_k4m3	2.27965e-05	2.7e-05	2.3e-05	Mann-Whitney U	2.7e-05
31	allactivefold_mll3ko_k27a	allactivefold_dko_k27a	0.0586328	0.059	0.05863	Mann-Whitney U	0.059
32	allactivefold_mll3ko_k27a	subsetfold_mll3ko_k27a	1.14005e-14	3.4e-14	1.1e-14	Mann-Whitney U	3.4e-14
33	allactivefold_mll3ko_k27a	subsetfold_dko_k27a	0.0423733	0.059	0.04237	Mann-Whitney U	0.059
34	allactivefold_dko_k27a	subsetfold_mll3ko_k27a	4.26529e-15	2.6e-14	4.3e-15	Mann-Whitney U	2.6e-14
35	allactivefold_dko_k27a	subsetfold_dko_k27a	0.0496454	0.059	0.04965	Mann-Whitney U	0.059
36	subsetfold_mll3ko_k27a	subsetfold_dko_k27a	0.000106709	0.00021	0.00011	Mann-Whitney U	0.00021
37	allactivefold_mll3ko_p300	allactivefold_dko_p300	0	0	< 2e-16	Mann-Whitney U	0
38	allactivefold_mll3ko_p300	subsetfold_mll3ko_p300	1.07282e-09	2.1e-09	1.1e-09	Mann-Whitney U	2.1e-09
39	allactivefold_mll3ko_p300	subsetfold_dko_p300	0.0256604	0.031	0.026	Mann-Whitney U	0.031
40	allactivefold_dko_p300	subsetfold_mll3ko_p300	1.5702e-22	4.7e-22	< 2e-16	Mann-Whitney U	4.7e-22
41	allactivefold_dko_p300	subsetfold_dko_p300	0.041095	0.041	0.041	Mann-Whitney U	0.041
42	subsetfold_mll3ko_p300	subsetfold_dko_p300	1.21063e-07	1.8e-07	1.2e-07	Mann-Whitney U	1.8e-07
Experiment - Fig 4g
Naïve to Formative Boxplots	group1	group2	p	p.adj	p.format	method	p.adj.format
1	allrnafold_geno_wt	subset1rnafold_geno_wt	0.000341381	0.0013	0.00034	Mann-Whitney U	0.0013
2	allrnafold_geno_wt	allrnafold_geno_cko	0.0949455	0.14	0.09495	Mann-Whitney U	0.14
3	allrnafold_geno_wt	subset1rnafold_geno_cko	0.0627203	0.1	0.06272	Mann-Whitney U	0.1
4	allrnafold_geno_wt	allrnafold_geno_dko	4.18923e-14	3.1e-13	4.2e-14	Mann-Whitney U	3.1e-13
5	allrnafold_geno_wt	subset1rnafold_geno_dko	0.0186316	0.04	0.01863	Mann-Whitney U	0.04
6	subset1rnafold_geno_wt	allrnafold_geno_cko	0.000178237	0.00089	0.00018	Mann-Whitney U	0.00089
7	subset1rnafold_geno_wt	subset1rnafold_geno_cko	0.205906	0.24	0.20591	Mann-Whitney U	0.24
8	subset1rnafold_geno_wt	allrnafold_geno_dko	0.00207991	0.0062	0.00208	Mann-Whitney U	0.0062
9	subset1rnafold_geno_wt	subset1rnafold_geno_dko	0.203792	0.24	0.20379	Mann-Whitney U	0.24
10	allrnafold_geno_cko	subset1rnafold_geno_cko	0.0470746	0.088	0.04707	Mann-Whitney U	0.088
11	allrnafold_geno_cko	allrnafold_geno_dko	1.42654e-21	2.1e-20	< 2e-16	Mann-Whitney U	2.1e-20
12	allrnafold_geno_cko	subset1rnafold_geno_dko	0.010603	0.027	0.0106	Mann-Whitney U	0.027
13	subset1rnafold_geno_cko	allrnafold_geno_dko	0.225203	0.24	0.2252	Mann-Whitney U	0.24
14	subset1rnafold_geno_cko	subset1rnafold_geno_dko	0.95399	0.95	0.95399	Mann-Whitney U	0.95
15	allrnafold_geno_dko	subset1rnafold_geno_dko	0.0999273	0.14	0.09993	Mann-Whitney U	0.14
Experiment - Fig 4h
Naïve to Formative Boxplots	group1	group2	p	p.adj	p.format	method	p.adj.format
1	allFCKO_WT	allFDKO_WT	8.05317e-34	4.8e-33	<2e-16	Mann-Whitney U	4.8e-33
2	allFCKO_WT	subset1FCKO_WT	0.0794642	0.12	0.0795	Mann-Whitney U	0.12
3	allFCKO_WT	subset1FDKO_WT	0.261489	0.31	0.2615	Mann-Whitney U	0.31
4	allFDKO_WT	subset1FCKO_WT	0.00308381	0.0093	0.0031	Mann-Whitney U	0.0093
5	allFDKO_WT	subset1FDKO_WT	0.0235424	0.047	0.0235	Mann-Whitney U	0.047
6	subset1FCKO_WT	subset1FDKO_WT	0.809442	0.81	0.8094	Mann-Whitney U	0.81
Experiment - Fig 4i
Naïve to Formative Boxplots	group1	group2	p	p.adj	p.format	method	p.adj.format
1	allrnafold_geno_wt	subset1rnafold_geno_wt	6.95495e-16	2.6e-15	7e-16	Mann-Whitney U	2.6e-15
2	allrnafold_geno_wt	allrnafold_geno_cko	0.0949455	0.095	0.09495	Mann-Whitney U	0.095
3	allrnafold_geno_wt	subset1rnafold_geno_cko	9.09161e-10	1.8e-09	9.1e-10	Mann-Whitney U	1.8e-09
4	allrnafold_geno_wt	allrnafold_geno_dko	4.18923e-14	1.3e-13	4.2e-14	Mann-Whitney U	1.3e-13
5	allrnafold_geno_wt	subset1rnafold_geno_dko	1.69002e-06	2.5e-06	1.7e-06	Mann-Whitney U	2.5e-06
6	subset1rnafold_geno_wt	allrnafold_geno_cko	3.32669e-16	1.7e-15	3.3e-16	Mann-Whitney U	1.7e-15
7	subset1rnafold_geno_wt	subset1rnafold_geno_cko	0.00858458	0.0099	0.00858	Mann-Whitney U	0.0099
8	subset1rnafold_geno_wt	allrnafold_geno_dko	1.625e-16	1.2e-15	< 2e-16	Mann-Whitney U	1.2e-15
9	subset1rnafold_geno_wt	subset1rnafold_geno_dko	0.000214575	0.00027	0.00021	Mann-Whitney U	0.00027
10	allrnafold_geno_cko	subset1rnafold_geno_cko	6.06486e-10	1.5e-09	6.1e-10	Mann-Whitney U	1.5e-09
11	allrnafold_geno_cko	allrnafold_geno_dko	1.42654e-21	2.1e-20	< 2e-16	Mann-Whitney U	2.1e-20
12	allrnafold_geno_cko	subset1rnafold_geno_dko	1.12349e-06	1.9e-06	1.1e-06	Mann-Whitney U	1.9e-06
13	subset1rnafold_geno_cko	allrnafold_geno_dko	9.4403e-10	1.8e-09	9.4e-10	Mann-Whitney U	1.8e-09
14	subset1rnafold_geno_cko	subset1rnafold_geno_dko	0.0930468	0.095	0.09305	Mann-Whitney U	0.095
15	allrnafold_geno_dko	subset1rnafold_geno_dko	3.44273e-06	4.7e-06	3.4e-06	Mann-Whitney U	4.7e-06
Experiment - Fig 4j
Naïve to Formative Boxplots	group1	group2	p	p.adj	p.format	method	p.adj.format
1	allFCKO_WT	allFDKO_WT	8.05317e-34	4.8e-33	< 2e-16	Mann-Whitney U	4.8e-33
2	allFCKO_WT	subset1FCKO_WT	0.118728	0.14	0.11873	Mann-Whitney U	0.14
3	allFCKO_WT	subset1FDKO_WT	0.00129599	0.0026	0.0013	Mann-Whitney U	0.0026
4	allFDKO_WT	subset1FCKO_WT	0.0298292	0.045	0.02983	Mann-Whitney U	0.045
5	allFDKO_WT	subset1FDKO_WT	0.000247027	0.00074	0.00025	Mann-Whitney U	0.00074
6	subset1FCKO_WT	subset1FDKO_WT	0.297441	0.3	0.29744	Mann-Whitney U	0.3
Experiment - Supplemental Fig 4h
Metagene Analysis on Shared Sites	group1	group2	p	p.adj	p.format	method	p.adj.format
IgG	CKO-ERT	DKO-ERT	2.44562e-09	2.4e-09	2.4e-09	Wilcoxon Paired Rank Sum	2.4e-09
HA	CKO-ERT	DKO-ERT	1.87749e-05	1.9e-05	1.9e-05	Wilcoxon Paired Rank Sum	1.9e-05
H3K4me1	CKO-ERT	DKO-ERT	3.93562e-28	3.9e-28	<2e-16	Wilcoxon Paired Rank Sum	3.9e-28
H3K4me2	CKO-ERT	DKO-ERT	7.74503e-64	7.7e-64	<2e-16	Wilcoxon Paired Rank Sum	7.7e-64
H3K27ac	CKO-ERT	DKO-ERT	3.28009e-27	3.3e-27	<2e-16	Wilcoxon Paired Rank Sum	3.3e-27
P300	CKO-ERT	DKO-ERT	1.85454e-141	1.9e-141	<2e-16	Wilcoxon Paired Rank Sum	1.9e-141
Experiment - Supplemental Fig 5f
Boxplots of 16h CKO ERT Sig. Genes	group1	group2	p	p.adj	p.format	method	p.adj.format
1	allfold_mll3ko_tameth	allfold_dko_tameth	9.04575e-186	5.4e-185	<2e-16	Mann-Whitney U	5.4e-185
2	allfold_mll3ko_tameth	subset1fold_mll3ko_tameth	1.37402e-77	2.7e-77	<2e-16	Mann-Whitney U	2.7e-77
3	allfold_mll3ko_tameth	subset1fold_dko_tameth	1.20994e-16	1.2e-16	<2e-16	Mann-Whitney U	1.2e-16
4	allfold_dko_tameth	subset1fold_mll3ko_tameth	7.71681e-84	2.3e-83	<2e-16	Mann-Whitney U	2.3e-83
5	allfold_dko_tameth	subset1fold_dko_tameth	1.36939e-30	2.1e-30	<2e-16	Mann-Whitney U	2.1e-30
6	subset1fold_mll3ko_tameth	subset1fold_dko_tameth	1.44618e-28	1.7e-28	<2e-16	Mann-Whitney U	1.7e-28
Experiment - Supplemental Fig 7b
Metagene Analysis on Shared Sites	group1	group2	p	p.adj	p.format	method	p.adj.format
GRHL2	WT	dKO	0.920128	0.92	0.92	Wilcoxon Paired Rank Sum	0.92
H3K27ac	WT	dKO	1.2723e-24	1.3e-24	<2e-16	Wilcoxon Paired Rank Sum	1.3e-24
H3K4me1	WT	dKO	4.26888e-47	4.3e-47	<2e-16	Wilcoxon Paired Rank Sum	4.3e-47
H3K4me1	CKO	dKO	4.46331e-36	4.5e-36	<2e-16	Wilcoxon Paired Rank Sum	4.5e-36
Experiment - Supplemental Fig 7c
Metagene Analysis on Shared Sites	group1	group2	p	p.adj	p.format	method	p.adj.format
H3K27ac	CKO	dKO	2.84824e-40	2.8e-40	<2e-16	Wilcoxon Paired Rank Sum	2.8e-40
P300	CKO	dKO	7.89793e-16	7.9e-16	7.9e-16	Wilcoxon Paired Rank Sum	7.9e-16
